# Cocaine Acts Through Sigma-1 to Enhance HIV Infection of Microglia

**DOI:** 10.1101/2025.08.06.668840

**Authors:** Oluwatofunmi Oteju, Xiaoke Xu, Taylor Kist, Katy Emanuel, Lexi Sheldon, Marzieh Daniali, Meng Niu, Howard Fox, Peter J. Gaskill

**Author notes:** Correspondence to: Peter Gaskill, Full address: 245 N 15^th^ Street, Philadelphia, PA, 19102.

## Abstract

Cocaine use disorder is highly comorbid in people with HIV and can accelerate infection, alter neuropathology, and exacerbate cognitive decline despite antiretroviral therapy (ART). Many of these effects are due to infection and dysregulation of CNS myeloid cells, especially microglia, which comprise a significant reservoir in this compartment. However, the precise mechanism(s) by which cocaine (Coc) enhances HIV infection in microglia are unclear, partly due to the lack of translationally relevant human microglial models suitable for mechanistic evaluation of Coc-mediated changes in viral dynamics. Canonically, Coc acts by blocking dopamine transporter activity, however, Coc has additional mechanisms beyond dopaminergic tone, involving the endoplasmic reticulum (ER) protein sigma-1, which has diverse cellular functions, including modulation of stress pathways such as the unfolded protein response (UPR). Viruses, including HIV, can exploit the UPR to amplify stress-induced protein production in host cells, enhancing viral replication. Therefore, we hypothesized that Coc-mediated activation of sigma-1 increases HIV infection of microglia via activation of the UPR. Using human-induced pluripotent stem cell microglia (iPSC-Mg), we evaluated changes in the percentage of infected iMg as well as p24Gag secretion using high-content imaging and AlphaLISA. Coc increased both p24 secretion and the number of infected iMg. The enhanced p24 secretion persisted despite ART, without the corresponding increase in percent p24, suggesting Coc augments the post-entry steps of viral replication. Inhibition of dopamine receptors did not diminish the impact of Coc, but pharmacological inhibition and CRISPR KO of sigma-1 blocked the effect. Independently, sigma-1 agonists increased p24 secretion, suggesting that Coc acts through sigma-1 rather than dopaminergic pathways. Single-cell RNA sequencing revealed distinct transcriptomic alterations in HIV+Coc-treated iPSC-Mg. Further genetic and proteomic validation confirmed activation of the IRE1-XBP1 branch of the UPR in the HIV+Coc condition, with increased XBP1 signaling and downstream cytokine (IL-4 and IL-7) secretion. The HIV+Coc condition also showed reduced expression of antiviral response genes and enhanced HIV transcriptional regulation genes. Immunofluorescence staining showed increased sigma-1 in p24-cells and reduced sigma-1 in p24+ cells in HIV+Coc cultures and revealed that HIV+Coc promotes sigma-1 movement to the ER. These findings suggest that Coc exploits sigma-1 signaling to modulate the UPR, enhancing viral replication and immune evasion. Sigma-1 emerges as a critical link between HIV-induced cellular stress and cocaine exposure, highlighting a shared molecular pathway that can be leveraged for the treatment of comorbid HIV neuropathogenesis, substance use disorder, and related neuropsychiatric disorders.
