## Supplementary Tables 1-3 for "Cocaine Acts Through Sigma-1 to Enhance HIV Infection of Microglia"

### Sheet: Supplementary Figure 1
Suplementary Table 1. High Content Imaging %p24 Colocalization Analysis Parameters
Condition	Value
Ch1	CMDR
Ch1: SmoothFactor	1 – 4
Ch1: Thresholding (Isodata)	–0.629 – 0.138
Ch2: Segmentation (Intensity)	–1644 – - 2316
BackgroundCorrectionCh1	–255 – 0
ObjectAreaCh1	998 - Max
Object.Average Intensity.Ch1	0 - 65535
Object.Variable Intensity.Ch1	164.19 - 54033.18
RejectBorderObjects	Yes
Ch2	p24
Ch2: SmoothFactor	11 – 40
Ch2: Thresholding (Fixed)	47 - 378
Ch2: Segmentation (Intensity)	0 - 35
BackgroundCorrectionCh2	–255 – 0
ObjectAreaCh2	0 - 65596.5
Object.Average Intensity.Ch2	0 - 65535
Object.Variable Intensity.Ch2	205.85 - 8819.57
RejectBorderObjects	Yes
Colocalization
ROI Channel	CMDR
ROI Target	P24
*CMDR: Cell Mask Deep Red, ROI: Region of Interest

### Sheet: Supplementary Figure 2
Suplementary Table 2. High Content Imaging MNGC Analysis Parameters
Condition	Value
Ch1	CMDR
Ch1: SmoothFactor	1 – 4
Ch1: Thresholding (Isodata)	–0.45 – 0.514
Ch2: Segmentation (Intensity)	–1916 – - 2372
BackgroundCorrectionCh1	–255
ObjectAreaCh1	1226.03 - 5000
Object.Average Intensity.Ch1	0 - 65535
Object.Variable Intensity.Ch1	175 - 3717.3
RejectBorderObjects	No
Ch2	DAPI
Ch2: SmoothFactor	1
Ch2: Thresholding (Fixed)	97 - 818
Ch2: Segmentation (Intensity)	–996 – 1
BackgroundCorrectionCh2	255
ObjectAreaCh2	280.49 - Max
Object.Average Intensity.Ch2	0 - 65535
Object.Variable Intensity.Ch2	0 - 65535
RejectBorderObjects	Yes
Colocalization
ROI Channel	CMDR
ROI Target	DAPI
*CMDR: Cell Mask Deep Red, ROI: Region of Interest

### Sheet: Supplementary Figure 3
Suplementary Table 3. High Content Imaging Sigma1 Intensity Analysis Parameters
Condition	Value
Ch1	CMDR
Ch1: SmoothFactor	1
Ch1: Thresholding (Isodata)	–0.668
Ch2: Segmentation (Intensity)	–2072 – - 3279
BackgroundCorrectionCh1	–255
ObjectAreaCh1	916.25 - Max
Object.Average Intensity.Ch1	0 - 65535
Object.Variable Intensity.Ch1	74.15 - 65535
RejectBorderObjects	Yes
Ch2	SIGMA1
Ch2: SmoothFactor	1
Ch2: Thresholding (Isodata)	–0.669
Ch2: Segmentation (Intensity)	0
BackgroundCorrectionCh2	–255
ObjectAreaCh2	773.44 - Max
Object.Average Intensity.Ch2	0 - 65535
Object.Variable Intensity.Ch2	0 - 65535
RejectBorderObjects	Yes
Ch3	P24
Ch3: SmoothFactor	17 - 56
Ch3: Thresholding (Isodata)	–0.005 – 0.366
Ch3: Segmentation (Intensity)	10
BackgroundCorrectionCh3	0
ObjectAreaCh3	806.16 - Max
Object.Average Intensity.Ch3	0 - 65535
Object.Variable Intensity.Ch3	92.11 - 65535
RejectBorderObjects	Yes
Colocalization
ROI A Channel	CMDR
ROI A Target	P24
ROI B Channel	CMDR
ROI B Target	SIGMA1
*CMDR: Cell Mask Deep Red, ROI: Region of Interest
